# A comparative atlas of single-cell chromatin accessibility in the human brain

**DOI:** 10.1101/2022.11.09.515833

**Authors:** Yang Eric Li, Sebastian Preissl, Michael Miller, Nicholas D. Johnson, Zihan Wang, Henry Jiao, Chenxu Zhu, Zhaoning Wang, Yang Xie, Olivier Poirion, Colin Kern, Antonio Pinto-Duarte, Wei Tian, Kimberly Siletti, Nora Emerson, Julia Osteen, Jacinta Lucero, Lin Lin, Qian Yang, Quan Zhu, Sarah Espinoza, Anna Marie Yanny, Julie Nyhus, Nick Dee, Tamara Casper, Nadiya Shapovalova, Daniel Hirschstein, Rebecca D. Hodge, Sten Linnarsson, Trygve Bakken, Boaz Levi, C. Dirk Keene, Jingbo Shang, Ed S. Lein, Allen Wang, M. Margarita Behrens, Joseph R. Ecker, Bing Ren

**Affiliations:** Department of Cellular and Molecular Medicine, University of California, San Diego, San Diego, CA, USA; Center for Epigenomics, University of California San Diego, School of Medicine, La Jolla, CA, USA.; The Salk Institute for Biological Studies, La Jolla, CA, USA; Department of Computer Science and Engineering, University of California San Diego, CA, USA; Division of Molecular Neurobiology, Department of Medical Biochemistry and Biophysics, Karolinska Institute, Stockholm, Sweden; Allen Institute for Brain Science, Seattle, WA, USA; Department of Laboratory Medicine and Pathology, University of Washington, Seattle, WA, USA; Howard Hughes Medical Institute, The Salk Institute for Biological Studies, La Jolla, CA, USA; Ludwig Institute for Cancer Research, La Jolla, CA, USA

## Abstract

The human brain contains an extraordinarily diverse set of neuronal and glial cell types. Recent advances in single cell transcriptomics have begun to delineate the cellular heterogeneity in different brain regions, but the transcriptional regulatory programs responsible for the identity and function of each brain cell type remain to be defined. Here, we carried out single nucleus ATAC-seq analysis to probe the open chromatin landscape from over 1.1 million cells in 42 brain regions of three neurotypical adult donors. Integrative analysis of the resulting data identified 107 distinct cell types and revealed the cell-type-specific usage of 544,735 candidate cis-regulatory DNA elements (cCREs) in the human genome. Nearly 1/3 of them displayed sequence conservation as well as chromatin accessibility in the mouse brain. On the other hand, nearly 40% cCREs were human specific, with chromatin accessibility associated with species-restricted gene expression. Interestingly, these human specific cCREs were enriched for distinct families of retrotransposable elements, which displayed cell-type-specific chromatin accessibility. We uncovered strong associations between specific brain cell types and neuropsychiatric disorders. We futher developed deep learning models to predict regulatory function of non-coding disease risk variants.
