## Supplementary Tables for "A comparative atlas of single-cell chromatin accessibility in the human brain": Table S1 - Human brain dissection and annotation.xlsx

### Sheet: hba.brain.colors
Brain structure	Brain structure name	Brain structure color	Brain region	Brain region name	Brain region color
CTX	Cortex	#009bfb	MTG	Middle Temporal Gyrus	#01e0c4
CTX	Cortex	#009bfb	M1C	Precentral gyrus (PrCG) - Primary motor cortex	#01b0b0
CTX	Cortex	#009bfb	V2	Cuneus, caudal part - Peristriate Cortex	#0291e1
CTX	Cortex	#009bfb	FI	Frontal agranular insular cortex	#75a0ff
CTX	Cortex	#009bfb	A46	Middle frontal gyrus (MFG)	#005ed4
CTX	Cortex	#009bfb	ACC	Anterior cingulate cortex	#8EE3F4
CTX	Cortex	#009bfb	V1C	Lingual gyrus (LiG) - Primary Visual Cortex	#5963ff
CTX	Cortex	#009bfb	A1C	Transverse temporal gyrus (TTG) - Primary auditory cortex	#caafff
CTX	Cortex	#009bfb	A44-45	Inferior frontal gyrus (IFG) - Ventrolateral prefrontal cortex	#C24AF4
CTX	Cortex	#009bfb	A5-A7	Supraparietal lobule (SPL) - Posterosuperior (dorsal) parietal cortex	#6d47ab
CTX	Cortex	#009bfb	S1C	Postcentral gyrus (PoCG) - Primary somatosensory cortex	#8a3ceb
CTX	Cortex	#009bfb	Ig	Short insular gyri - Granular insular cortex	#d877ff
CTX	Cortex	#009bfb	Pro	Cuneus, rostral part - Area Prostriata - Pro	#f5b7f8
CTX	Cortex	#009bfb	Pir	Piriform cortex	#f549fa
CTX	Cortex	#009bfb	LEC	Anterior parahippocampal gyrus (AG) - Lateral entorhinal cortex	#933492
CTX	Cortex	#009bfb	A19	Superior occipital gyrus (SOG) - Areas 19 and MT - A19	#bc00b3
CTX	Cortex	#009bfb	TH-TL	Posterior parahippocampal gyrus (PPH)	#ff7eeb
CTX	Cortex	#009bfb	MEC	Anterior parahippocampal gyrus, posterior part (APH) - Medial entorhinal cortex - MEC	#eb00ac
CTX	Cortex	#009bfb	ITG	Inferior temporal gyrus - ITG	#a32a72
CTX	Cortex	#009bfb	Idg	Cerebral cortex (Cx) - Long insular gyri (LIG) - Dysgranular insular cortex - Idg	#ffadd3
CTX	Cortex	#009bfb	A38	Cerebral cortex (Cx) - Temporal pole (TP) - Temporopolar area - A38	#ff77b8
CTX	Cortex	#009bfb	A25	Cerebral cortex (Cx) - Subcallosal Gyrus (SCG) - Subgenual (subcallosal) division of MFC - A25	#9467bd
MB	Midbrain	#c49c94	IC	Midbrain (M) - Inferior colliculus and nearby nuclei - IC	#c49c94
THM	Thalamus	#8c564b	Pul	Thalamus (THM) - lateral nuclear complex of thalamus (LNC) - Pulvinar of thalamus	#5E4035
THM	Thalamus	#8c564b	MD	Thalamus (THM) - medial nuclear complex of thalamus (MNC) - mediodorsal nucleus of thalamus	#8c564b
CB	Cerebellum	#A6D634	CBV	Cerebellar Vermis	#A6D634
CB	Cerebellum	#A6D634	CBL	Lateral hemisphere of cerebellum	#00FF67
PN	Pons	#0EB733	PN	Pons (Pn) - Pontine Nucleus - PN	#0EB733
CN	Cerebral nuclei	#de3300	Cla	Claustrum - Cla	#7c0037
CN	Cerebral nuclei	#de3301	NAC	Basal nuclei - Nucleus Accumbens	#fd0056
CN	Cerebral nuclei	#de3302	GPe	Basal nuclei - External segment of globus pallidus (GP)	#ffc4c4
CN	Cerebral nuclei	#de3303	Pu	Basal nuclei - Putamen	#ff8786
CN	Cerebral nuclei	#de3304	CaB	Basal nuclei - Body of the Caudate	#de3300
CN	Cerebral nuclei	#de3305	SEP	Basal forebrain (BF) - septal nuclei	#D15B03
CN	Cerebral nuclei	#de3306	SI	Basal forebrain (BF) - substantia innominata and nearby nuclei	#af2904
CN	Cerebral nuclei	#de3307	BNST	Extended amygdala (EXA) - Bed nucleus of stria terminalis and nearby	#FF6347
CN	Cerebral nuclei	#de3308	CMN	Amygdaloid complex (AMY) - corticomedial nuclear group	#FFAAAA
CN	Cerebral nuclei	#de3309	BL-La	Amygdaloid complex (AMY) - basolateral nuclear group (BLN) - basolateral nucleus (basal nucleus) - BL, lateral nucleus - La	#ff7f0e
CN	Cerebral nuclei	#de3310	AMY	Amygdaloid complex (AMY) [likely BM, BL, La]	#ff5638
HIP	Hippocampus	#FADF63	Sub	Head of hippocampus (HiH) - Subicular cortex - Sub	#ffb034
HIP	Hippocampus	#FADF64	HiB	Body of hippocampus (HiB) - Rostral CA1-CA3 + DG-CA4	#FADF63
HIP	Hippocampus	#FADF65	HiT	Body of hippocampus (HiT) - Caudal CA1-CA3 + DG-CA4	#ffff00
