## Supplementary Tables for "A comparative atlas of single-cell chromatin accessibility in the human brain": Table S2 - Metatable of snATAC-seq experiments.xlsx

### Sheet: hba.dataset.list
Sample	Brain dissetion ID	Donor	Technical replicates	Tn5 batch	Brain structure	Brain region	Library type	TSSe threshold	Unique fragments threshold	Sample quality
LL_173	H19.30.004.CX49.A1C.003	4	1	2021-10-01	CTX	A1C	unbiased	7	500	ok
LL_174	H19.30.004.CX50.M1C.002	4	1	2021-10-01	CTX	M1C	unbiased	7	500	good
LL_175	H19.30.001.CX50.ITG.002	1	1	2021-10-01	CTX	ITG	unbiased	7	500	good
LL_176	H19.30.001.CX45.TP.002	1	1	2021-10-01	CTX	A38	unbiased	7	1000	ideal
MM_409	H19.30.001.CX50.M1C.002	1	1	2020-04-13	CTX	M1C	unbiased	5	1000	good
MM_410	H19.30.002.CX50.M1C.002	2	1	2020-04-13	CTX	M1C	unbiased	7	1000	ideal
MM_413	H19.30.001.CX46.FI.002	1	1	2020-04-13	CTX	FI	unbiased	7	1000	ideal
MM_414	H19.30.002.CX46.FI.002	2	1	2020-04-13	CTX	FI	unbiased	5	1000	good
MM_415	H19.30.001.CX56.V2.003	1	1	2020-07-20	CTX	V2	unbiased	7	1000	ideal
MM_416	H19.30.002.CX56.V2.002	2	1	2020-07-20	CTX	V2	unbiased	7	1000	ideal
MM_417	H19.30.001.CX43.A46.002	1	1	2020-07-20	CTX	A46	unbiased	7	1000	ideal
MM_418	H19.30.002.CX46.A46.002	2	1	2020-07-20	CTX	A46	unbiased	7	1000	ideal
MM_421	H19.30.001.CX56.V1C.003	1	1	2020-07-20	CTX	V1C	unbiased	5	1000	good
MM_422	H19.30.001.CX44.ACC.003	1	1	2020-07-20	CTX	ACC	unbiased	5	1000	good
MM_423	H19.30.002.CX58.V1C.003	2	1	2020-07-20	CTX	V1C	unbiased	5	1000	good
MM_424	H19.30.002.CX45.ACC.001	2	1	2020-07-20	CTX	ACC	unbiased	5	1000	good
MM_427	H19.30.002.CX47.LEC.002	2	1	2020-07-20	CTX	LEC	unbiased	5	1000	good
MM_428	H19.30.002.CX55.A5-A7.001	2	1	2020-07-20	CTX	A5-A7	unbiased	5	1000	good
MM_429	H19.30.002.CX51.Ig.002	2	1	2020-07-20	CTX	Ig	unbiased	7	500	good
MM_430	H19.30.002.CX56.PRO.002	2	1	2020-07-20	CTX	Pro	unbiased	7	1000	ideal
MM_435	H19.30.002.CX51.S1C.002	2	1	2020-07-20	CTX	S1C	unbiased	5	1000	good
MM_436	H19.30.002.CX44.A44-A45.003	2	1	2020-07-20	CTX	A44-45	unbiased	5	1000	good
MM_437	H19.30.001.CX46.Pir.002	1	1	2020-07-20	CTX	Pir	unbiased	5	1000	good
MM_438	H19.30.002.CX51.A1C.003	2	1	2020-07-20	CTX	A1C	unbiased	5	1000	good
MM_439	H19.30.001.CX49.MTG.002	1	2	2020-07-20	CTX	MTG	unbiased	5	1000	good
MM_440	H19.30.002.CX49.MTG.005	2	1	2020-07-20	CTX	MTG	unbiased	5	1000	good
MM_447	H19.30.001.CX55.A19.002	1	1	2020-07-20	CTX	A19	unbiased	7	1000	ideal
MM_448	H19.30.001.CX53.A5-7.001/H19.30.002.CX55.SPL-A7.001	1	1	2020-07-20	CTX	A5-A7	unbiased	5	1000	good
MM_449	H19.30.001.CX53.Pro.003	1	1	2020-07-20	CTX	Pro	unbiased	7	1000	ideal
MM_450	H19.30.001.CX49.Ig.001	1	1	2020-07-20	CTX	Ig	unbiased	5	1000	good
MM_451	H19.30.002.CX47.Pir.002	2	1	2020-07-20	CTX	Pir	unbiased	7	1000	ideal
MM_452	H19.30.001.CX49.A1C.002	1	1	2020-07-20	CTX	A1C	unbiased	7	1000	ideal
MM_453	H19.30.001.CX50.S1C.003	1	1	2020-07-20	CTX	S1C	unbiased	5	1000	good
MM_549	H19.30.002.CX46.CaB.003	2	1	2020-11-09	CN	CaB	unbiased	5	1000	good
MM_550	H19.30.002.CX48.GPe.002	2	1	2020-11-09	CN	GPe	unbiased	7	1000	ideal
MM_551	H19.30.002.CX46.NAC.003	2	1	2020-11-09	CN	NAC	unbiased	5	1000	good
MM_552	H19.30.002.CX57.SOG-A19-MT.001	2	1	2020-11-09	CTX	A19	unbiased	5	1000	good
MM_566	H19.30.001.CX47.Pu.001	1	1	2020-11-09	CN	Pu	unbiased	7	1000	ideal
MM_567	H19.30.001.CX48.GPe.002	1	1	2020-11-09	CN	GPe	unbiased	7	1000	ideal
MM_568	H19.30.001.CX45.NAC.002	1	1	2020-11-09	CN	NAC	unbiased	5	1000	good
MM_569	H19.30.002.CX47.Pu.001	2	1	2020-11-09	CN	Pu	unbiased	5	1000	good
MM_698	H19.30.001.CX47.SI.001	1	1	2020-11-09	CN	SI	unbiased	7	1000	ideal
MM_699	H19.30.002.CX47.SI.002	2	1	2020-11-09	CN	SI	unbiased	7	1000	ideal
MM_700	H19.30.001.CX47.CMN.002	1	1	2020-11-09	CN	CMN	unbiased	7	1000	good
MM_701	H19.30.002.CX48.CMN.002	2	1	2020-11-09	CN	CMN	unbiased	5	1000	good
MM_705	H19.30.001.CX51.TH-TL.002	1	1	2020-11-09	CTX	TH-TL	unbiased	5	1000	good
MM_706	H19.30.002.CX52.TH-TL.003	2	1	2020-11-09	CTX	TH-TL	unbiased	7	1000	ideal
MM_707	H19.30.002.CX47.BNST.002	2	1	2020-11-09	CN	BNST	unbiased	7	1000	good
MM_708	H19.30.001.CX46.BNST.002	1	1	2020-11-09	CN	BNST	unbiased	5	1000	good
MM_769	H19.30.001.CX47.LEC.004	1	1	2020-11-09	CTX	LEC	unbiased	5	1000	good
MM_793	H19.30.002.CX52.HIPb/c.002	2	1	2020-11-09	HIP	HiB	unbiased	7	500	poor
MM_794	H19.30.002.CX52.HIPb/c.002	2	2	2020-11-09	HIP	HiB	unbiased	7	500	poor
MM_798	H19.30.001.CX47.BL.002/H19.30.001.CX47.La.002	1	1	2020-11-09	CN	BL-La	unbiased	7	500	good
MM_799	H19.30.002.CX48.BL.002/H19.30.002.CX48.La.002	2	1	2020-11-09	CN	BL-La	unbiased	5	500	ok
MM_802	H19.30.001.CX51.HiT.001	1	1	2020-11-09	HIP	HiT	unbiased	7	500	good
MM_807	H19.30.001.CX48.AMY.001	1	1	2020-11-09	CN	AMY	unbiased	7	500	good
MM_808	H19.30.002.CX49.AMY.001	2	1	2020-11-09	CN	AMY	unbiased	7	500	good
MM_811	H19.30.001.CX46.Cla.001	1	1	2020-11-09	CN	Cla	unbiased	7	1000	ideal
MM_812	H19.30.002.CX49.Cla.001	2	1	2020-11-09	CN	Cla	unbiased	7	1000	ideal
MM_814	H19.30.001.CX49.SUB.001	1	1	2020-11-09	HIP	Sub	unbiased	5	1000	good
MM_816	H19.30.002.CX49.ITG.002	2	1	2021-10-01	CTX	ITG	unbiased	7	500	good
MM_817	H19.30.004.CX51.S1C.003	4	1	2021-10-01	CTX	S1C	unbiased	5	500	ok
MM_818	H19.30.004.CX54.V2.001	4	1	2021-10-01	CTX	V2	unbiased	7	500	good
MM_819	H19.30.004.CX49.MTG.001	4	1	2021-10-01	CTX	MTG	unbiased	7	1000	ideal
MM_824	H19.30.004.CX52.A5-A7.001	4	1	2021-10-01	CTX	A5-A7	unbiased	5	500	ok
MM_827	H19.30.004.CX49.ITG.001	4	1	2021-10-01	CTX	ITG	unbiased	7	500	good
MM_833	H19.30.002.CX45.TP.002	2	1	2021-10-01	CTX	A38	unbiased	5	1000	good
MM_834	H19.30.004.CX47.LEC.001	4	1	2021-10-01	CTX	LEC	unbiased	7	1000	ideal
MM_835	H19.30.004.CX54.A19.001	4	1	2021-10-01	CTX	A19	unbiased	7	1000	ideal
MM_837	H19.30.004.CX46.A25.001	4	1	2021-10-01	CTX	A25	unbiased	7	500	good
MM_838	H19.30.004.CX47.Idg.001	4	1	2021-10-01	CTX	Idg	unbiased	7	500	good
MM_839	H19.30.004.CX49.Ig.001	4	1	2021-10-01	CTX	Ig	unbiased	5	500	ok
MM_840	H19.30.004.CX45.A38.001	4	1	2021-10-01	CTX	A38	unbiased	7	500	good
MM_841	H19.30.004.CX44.A46.001	4	1	2021-10-01	CTX	A46	unbiased	7	1000	ideal
MM_842	H19.30.004.CX46.FI.002	4	1	2021-10-01	CTX	FI	unbiased	7	1000	ideal
MM_849	H19.30.002.CX52.Pul.003	2	1	2021-10-01	THM	Pul	iodixanol	7	500	good
MM_862	H19.30.004.CX45.Pir.001	4	1	2021-10-01	CTX	Pir	unbiased	5	1000	good
MM_863	H19.30.004.CX45.A44-45.001	4	1	2021-10-01	CTX	A44-45	unbiased	7	500	good
MM_864	H19.30.004.CX46.CaB.001	4	1	2021-10-01	CN	CaB	unbiased	5	1000	good
MM_865	H19.30.004.CX52.Pro.001	4	1	2021-10-01	CTX	Pro	unbiased	7	500	good
MM_897	H19.30.004.CX47.GPe.001	4	1	2021-10-01	CN	GPe	unbiased	7	500	good
MM_898	H19.30.004.CX48.Sub.001	4	1	2021-10-01	HIP	Sub	unbiased	7	500	good
MM_899	H19.30.001.BS91.IC.002	1	1	2021-10-01	MB	IC	iodixanol	5	500	ok
MM_900	H19.30.002.BS91.IC.002	2	1	2021-10-01	MB	IC	iodixanol	5	500	ok
MM_902	H19.30.002.CX52.SUBx.002	2	1	2021-10-01	HIP	Sub	iodixanol	7	500	good
MM_903	H19.30.004.CX46.SEP.001	4	1	2021-10-01	CN	SEP	unbiased	5	1000	good
MM_904	H19.30.004.CX47.BNST.001	4	1	2021-10-01	CN	BNST	unbiased	7	500	good
MM_908	H19.30.001.CX50.HIPb.002	1	1	2021-10-01	HIP	HiB	iodixanol	7	500	good
MM_910	H19.30.002.CX53.HiT.002	2	2	2021-10-01	HIP	HiT	iodixanol	7	500	good
MM_916	H19.30.004.CX47.SI.001	4	1	2021-10-01	CN	SI	unbiased	7	500	good
MM_917	H19.30.001.CX49.MD.002	1	1	2021-10-01	THM	MD	iodixanol	7	1000	ideal
MM_918	H19.30.002.CX50.MD.002	2	1	2021-10-01	THM	MD	iodixanol	7	500	good
MM_919	H19.30.001.BS92.PN.002	1	1	2021-10-01	PN	PN	iodixanol	7	1000	ideal
MM_920	H19.30.002.BS93.PN.002	2	1	2021-10-01	PN	PN	iodixanol	7	500	good
MM_921	H19.30.004.CX48.AMY.001	4	1	2021-10-01	CN	AMY	unbiased	7	500	good
MM_922	H19.30.004.CX47.CMN-CN.001	4	1	2021-10-01	CN	CMN	unbiased	7	500	good
MM_923	H19.30.004.BS91.IC.001	4	1	2021-10-01	MB	IC	iodixanol	5	1000	good
MM_924	H19.30.004.CX45.A24.002	4	1	2021-10-01	CTX	ACC	iodixanol	7	500	good
MM_925	H19.30.004.CX48.MEC.001	4	1	2021-10-01	CTX	MEC	iodixanol	5	1000	good
MM_927	H19.30.001.CB62.CBL.002	1	1	2021-10-01	CB	CBL	unbiased	7	500	good
MM_928	H19.30.002.CB63.CBL.002	2	1	2021-10-01	CB	CBL	unbiased	5	500	ok
MM_929	H19.30.001.CB60.CBV	1	1	2021-10-01	CB	CBV	unbiased	7	1000	ideal
MM_930	H19.30.002.CB61.CBV	2	1	2021-10-01	CB	CBV	unbiased	7	500	good
MM_932	H19.30.004.CX50.HiT.001	4	2	2021-10-01	HIP	HiT	iodixanol	7	500	good
MM_933	H19.30.004.CB63.CBL.001	4	1	2021-10-01	CB	CBL	iodixanol	5	1000	good
MM_935	H19.30.004.BS93.PN.001	4	1	2021-10-01	PN	PN	iodixanol	7	500	good
MM_936	H19.30.004.CX50.Pul.001	4	1	2021-10-01	THM	Pul	iodixanol	7	500	good
MM_937	H19.30.004.CX49.MD.001	4	1	2021-10-01	THM	MD	iodixanol	7	1000	ideal
MM_938	H19.30.002.CX50.MEC.002	2	1	2021-10-01	CTX	MEC	iodixanol	7	500	good
MM_970	H19.30.004.CX49.HiB.001	4	1	2021-10-01	HIP	HiB	iodixanol	7	1000	ideal
MM_971	H19.30.004.CX49.HiB.001	4	2	2021-10-01	HIP	HiB	iodixanol	7	1000	ideal
MM_972	H19.30.004.CX55.V1C.003	4	1	2021-10-01	CTX	V1C	iodixanol	7	1000	ideal
MM_973	H19.30.004.CX51.TH-TL.001	4	1	2021-10-01	CTX	TH-TL	iodixanol	5	1000	good
MM_974	H19.30.001.CX51.Pul.001	1	1	2021-10-01	THM	Pul	iodixanol	5	1000	good
MM_976	H19.30.004.CB60.CBV.001	4	1	2021-10-01	CB	CBV	iodixanol	5	1000	good
MM_977	H19.30.004.CX46.Pu.001	4	1	2021-10-01	CN	Pu	unbiased	5	1000	good
QY_1339	H19.30.001.CX46.SEP.003	1	1	2020-11-09	CN	SEP	unbiased	5	1000	good
QY_1340	H19.30.001.CX48.MEC.003	1	1	2020-11-09	CTX	MEC	unbiased	7	1000	ideal
QY_1341	H19.30.001.CX45.CaB.004	1	1	2020-11-09	CN	CaB	unbiased	7	1000	ideal
QY_1342	H19.30.002.CX47.SEP.001	2	1	2020-11-09	CN	SEP	unbiased	5	1000	good
QY_1467	H19.30.001.CX48.Idg.002	1	1	2021-10-01	CTX	Idg	unbiased	7	500	good
QY_1468	H19.30.001.CX45.A25.003	1	1	2021-10-01	CTX	A25	unbiased	7	1000	ideal
QY_1469	H19.30.002.CX48.Idg.002	2	1	2021-10-01	CTX	Idg	unbiased	7	1000	ideal
QY_1470	H19.30.002.CX45.A25.002	2	1	2021-10-01	CTX	A25	unbiased	7	500	good
QY_1471	H19.30.004.CX46.NAC.001	4	1	2021-10-01	CN	NAC	unbiased	5	1000	good
QY_1472	H19.30.004.CX47.Cla.001	4	1	2021-10-01	CN	Cla	unbiased	7	1000	ideal
QY_1531	H19.30.004.CX47.BM-BL.001/H19.30.004.CX47.La.001	4	1	2021-10-01	CN	BL-La	unbiased	7	1000	ideal
XH_496	H19.30.001.CX44.A44-A45.002	1	1	2020-11-09	CTX	A44-45	unbiased	5	1000	good
