## Supplementary Tables for "A comparative atlas of single-cell chromatin accessibility in the human brain": Table S4 - Human brain cell taxonmy and annotation.xlsx

### Sheet: hba.whole.anno.sum
Cell class	Cell class name	Cell class color	Cell subclass	Cell subclass name	Cell subclass color	Cell type	Cell type name	Cell type color
GABA	GABAergic neurons	#3191ed	BFEXA	GABAergic neurons from basal forebrain and extended amygdala	#5dc75d	BFEXA	Inhibitory neurons from basal forebrain and extended amygdala	#5dc75d
GABA	GABAergic neurons	#3191ed	BNGA	GABAergic neurons from basal nuclei	#539e51	BNGA	GABAergic neurons from basal nuclei	#539e51
GABA	GABAergic neurons	#3191ed	CBGA	GABAergic-like neurons from cerebellum	#7fbb7a	CBINH	Inhibitory neurons from cerebellum	#3dbc46
GABA	GABAergic neurons	#3191ed	CBGA	GABAergic-like neurons from cerebellum	#7fbb7a	PKJ-1	Purkinje cells - type 1	#7fbb7a
GABA	GABAergic neurons	#3191ed	CBGA	GABAergic-like neurons from cerebellum	#7fbb7a	PKJ-2	Purkinje cells - type 2	#84cb7f
GABA	GABAergic neurons	#3191ed	CNGA	GABAergic neurons from cerebral nuclei	#23832c	CNGA-1	GABAergic neurons from cerebral nuclei - type 1	#23832c
GABA	GABAergic neurons	#3191ed	CNGA	GABAergic neurons from cerebral nuclei	#23832c	CNGA-2	GABAergic neurons from cerebral nuclei - type 2	#70c76d
GABA	GABAergic neurons	#3191ed	FOXP2	FOXP2+ GABAergic neurons from cerebral nuclei	#46e176	FOXP2-1	FOXP2+ GABAergic neurons from cerebral nuclei - type 1	#7fda80
GABA	GABAergic neurons	#3191ed	FOXP2	FOXP2+ GABAergic neurons from cerebral nuclei	#46e176	FOXP2-2	FOXP2+ GABAergic neurons from cerebral nuclei - type 2	#00a634
GABA	GABAergic neurons	#3191ed	FOXP2	FOXP2+ GABAergic neurons from cerebral nuclei	#46e176	FOXP2-3	FOXP2+ GABAergic neurons from cerebral nuclei - type 3	#006d2d
GABA	GABAergic neurons	#3191ed	FOXP2	FOXP2+ GABAergic neurons from cerebral nuclei	#46e176	FOXP2-4	FOXP2+ GABAergic neurons from cerebral nuclei - type 4	#46e176
GABA	GABAergic neurons	#3191ed	LAMP5-1	LAMP5+ GABAergic neurons	#00ce80	LAMP5-1	LAMP5+ GABAergic neurons	#00ce80
GABA	GABAergic neurons	#3191ed	LAMP5-2	LAMP5+ GABAergic neurons with LHX6+	#70a47c	LAMP5-2	LAMP5+ GABAergic neurons with LHX6+	#70a47c
GABA	GABAergic neurons	#3191ed	MBGA	GABAergic neurons from midbrain	#8fd69e	CNMIX	GABAergic neurons from midbrain mixed with cell from cerebral nuclei	#00b461
GABA	GABAergic neurons	#3191ed	MBGA	GABAergic neurons from midbrain	#8fd69e	ICGA-1	GABAergic neurons from Inferior colliculus and nearby nuclei - type 1	#8fd69e
GABA	GABAergic neurons	#3191ed	MBGA	GABAergic neurons from midbrain	#8fd69e	ICGA-2	GABAergic neurons from Inferior colliculus and nearby nuclei - type 2	#46df9c
GABA	GABAergic neurons	#3191ed	MBGA	GABAergic neurons from midbrain	#8fd69e	MDGA	GABAergic neurons from mediodorsal nucleus	#01b075
GABA	GABAergic neurons	#3191ed	MBGA	GABAergic neurons from midbrain	#8fd69e	SEPGA	GABAergic neurons from septal nuclei	#529779
GABA	GABAergic neurons	#3191ed	MSN	Medium spiny neurons	#64d8cd	D1/2-NAC	D1-/D2- medium spiny neurons from nucleus Accumbens	#64dbac
GABA	GABAergic neurons	#3191ed	MSN	Medium spiny neurons	#64d8cd	D1-CaB	D1- medium spiny neurons from body of the Caudate	#01b183
GABA	GABAergic neurons	#3191ed	MSN	Medium spiny neurons	#64d8cd	D1-Pu	D1- medium spiny neurons from putamen	#19e0a8
GABA	GABAergic neurons	#3191ed	MSN	Medium spiny neurons	#64d8cd	D2-CaB	D2- medium spiny neurons from body of the Caudate	#70d9b9
GABA	GABAergic neurons	#3191ed	MSN	Medium spiny neurons	#64d8cd	D2-Pu	D2- medium spiny neurons from putamen	#72c3ad
GABA	GABAergic neurons	#3191ed	MSN	Medium spiny neurons	#64d8cd	MSN-1	Medium spiny neurons - type 1	#009c84
GABA	GABAergic neurons	#3191ed	MSN	Medium spiny neurons	#64d8cd	MSN-2	Medium spiny neurons - type 2	#4caaa1
GABA	GABAergic neurons	#3191ed	MSN	Medium spiny neurons	#64d8cd	MSN-3	Medium spiny neurons - type 3	#64d8cd
GABA	GABAergic neurons	#3191ed	PVALB	PVALB+ GABAergic neurons	#019c99	PVALB-1	PVALB+ GABAergic neurons - type 1	#019c99
GABA	GABAergic neurons	#3191ed	PVALB	PVALB+ GABAergic neurons	#019c99	PVALB-2	PVALB+ GABAergic neurons - type 2	#02dadc
GABA	GABAergic neurons	#3191ed	PVALB	PVALB+ GABAergic neurons	#019c99	PVALB-3	PVALB+ GABAergic neurons - type 3	#64d7dd
GABA	GABAergic neurons	#3191ed	PVALB	PVALB+ GABAergic neurons	#019c99	PVALB-4	PVALB+ GABAergic neurons - type 4	#68d5ea
GABA	GABAergic neurons	#3191ed	PV_ChCs	PVALB+ chandelier cells	#03afcf	PV-ChCs	PVALB+ chandelier cells	#03afcf
GABA	GABAergic neurons	#3191ed	SIGA	GABAergic neurons from Inferior colliculus and nearby nuclei - IC	#00d1f9	SIGA	GABAergic neurons from Inferior colliculus and nearby nuclei - IC	#00d1f9
GABA	GABAergic neurons	#3191ed	SNCG	SNCG+ GABAergic neurons	#00bcfa	SNCG-1	SNCG+ GABAergic neurons - type 1	#0189ac
GABA	GABAergic neurons	#3191ed	SNCG	SNCG+ GABAergic neurons	#00bcfa	SNCG-2	SNCG+ GABAergic neurons - type 2	#00bcfa
GABA	GABAergic neurons	#3191ed	SNCG	SNCG+ GABAergic neurons	#00bcfa	SNCG-3	SNCG+ GABAergic neurons - type 3	#77bce8
GABA	GABAergic neurons	#3191ed	SNCG	SNCG+ GABAergic neurons	#00bcfa	SNCG-4	SNCG+ GABAergic neurons - type 4	#009dd8
GABA	GABAergic neurons	#3191ed	SNCG	SNCG+ GABAergic neurons	#00bcfa	SNCG-5	SNCG+ GABAergic neurons - type 5	#0078a9
GABA	GABAergic neurons	#3191ed	SST_CHODL	SST+ GABAergic neurons with CHODL+	#01a4f1	SST-CHODL	SST+ GABAergic neurons with CHODL+	#01a4f1
GABA	GABAergic neurons	#3191ed	SST	SST+ GABAergic neurons	#00609b	SST-1	SST+ GABAergic neurons - type 1	#7ec7ff
GABA	GABAergic neurons	#3191ed	SST	SST+ GABAergic neurons	#00609b	SST-2	SST+ GABAergic neurons - type 2	#5393c0
GABA	GABAergic neurons	#3191ed	SST	SST+ GABAergic neurons	#00609b	SST-3	SST+ GABAergic neurons - type 3	#00609b
GABA	GABAergic neurons	#3191ed	SST	SST+ GABAergic neurons	#00609b	SST-4	SST+ GABAergic neurons - type 4	#79b8ff
GABA	GABAergic neurons	#3191ed	SST	SST+ GABAergic neurons	#00609b	SST-5	SST+ GABAergic neurons - type 5	#5e86b7
GABA	GABAergic neurons	#3191ed	THMGA	GABAergic neurons from thalamus	#307edc	THMGA-1	GABAergic neurons from thalamus - type 1	#307edc
GABA	GABAergic neurons	#3191ed	THMGA	GABAergic neurons from thalamus	#307edc	THMGA-2	GABAergic neurons from thalamus - type 2	#457aca
GABA	GABAergic neurons	#3191ed	VIP	VIP+ GABAergic neurons	#099dff	VIP-1	VIP+ GABAergic neurons - type 1	#0164ae
GABA	GABAergic neurons	#3191ed	VIP	VIP+ GABAergic neurons	#099dff	VIP-2	VIP+ GABAergic neurons - type 2	#4195ff
GABA	GABAergic neurons	#3191ed	VIP	VIP+ GABAergic neurons	#099dff	VIP-3	VIP+ GABAergic neurons - type 3	#355c98
GABA	GABAergic neurons	#3191ed	VIP	VIP+ GABAergic neurons	#099dff	VIP-4	VIP+ GABAergic neurons - type 4	#099dff
GABA	GABAergic neurons	#3191ed	VIP	VIP+ GABAergic neurons	#099dff	VIP-5	VIP+ GABAergic neurons - type 5	#587aac
GABA	GABAergic neurons	#3191ed	VIP	VIP+ GABAergic neurons	#099dff	VIP-6	VIP+ GABAergic neurons - type 6	#7797da
GABA	GABAergic neurons	#3191ed	VIP	VIP+ GABAergic neurons	#099dff	VIP-7	VIP+ GABAergic neurons - type 7	#5e7ebd
GLUT	Glutamatergic neurons	#cb6751	AMY	Glutamatergic neurons from amygdala	#ec2e82	AMY	Glutamatergic neurons from amygdala	#ec2e82
GLUT	Glutamatergic neurons	#cb6751	CBGRC	Granule neurons from cerebellum	#88475c	CBGRC	Granule neurons from cerebellum	#88475c
GLUT	Glutamatergic neurons	#cb6751	CHO	Cholinergic neurons	#bd5378	CHO	Cholinergic neurons	#bd5378
GLUT	Glutamatergic neurons	#cb6751	L6 CT	L6 corticothalamic (CT) projection neurons	#ee7ea2	CT-1	L6 corticothalamic (CT) projection neurons - type 1	#ee7ea2
GLUT	Glutamatergic neurons	#cb6751	L6 CT	L6 corticothalamic (CT) projection neurons	#ee7ea2	CT-2	L6 corticothalamic (CT) projection neurons - type 2	#b4005c
GLUT	Glutamatergic neurons	#cb6751	L5 ET	Extratelencephalic projecting neurons	#bd7580	ET	Extratelencephalic projecting neurons	#bd7580
GLUT	Glutamatergic neurons	#cb6751	IT-L2/3	Intratelencephalic projecting neurons, cortical layer 2/3	#ff7985	IT-L2/3-1	Intratelencephalic projecting neurons, cortical layer 2/3 - type 1	#a1183f
GLUT	Glutamatergic neurons	#cb6751	IT-L2/3	Intratelencephalic projecting neurons, cortical layer 2/3	#ff7985	IT-L2/3-2	Intratelencephalic projecting neurons, cortical layer 2/3 - type 2	#cd004a
GLUT	Glutamatergic neurons	#cb6751	IT-L2/3	Intratelencephalic projecting neurons, cortical layer 2/3	#ff7985	IT-L2/3-3	Intratelencephalic projecting neurons, cortical layer 2/3 - type 3	#ff7985
GLUT	Glutamatergic neurons	#cb6751	IT-L2/3	Intratelencephalic projecting neurons, cortical layer 2/3	#ff7985	IT-L2/3-4	Intratelencephalic projecting neurons, cortical layer 2/3 - type 4	#f22652
GLUT	Glutamatergic neurons	#cb6751	IT-L2/3	Intratelencephalic projecting neurons, cortical layer 2/3	#ff7985	IT-L2/3-5	Intratelencephalic projecting neurons, cortical layer 2/3 - type 5	#ff9797
GLUT	Glutamatergic neurons	#cb6751	IT-L2/3	Intratelencephalic projecting neurons, cortical layer 2/3	#ff7985	IT-L2/3-6	Intratelencephalic projecting neurons, cortical layer 2/3 - type 6	#992832
GLUT	Glutamatergic neurons	#cb6751	IT-L3/4	Intratelencephalic projecting neurons, cortical layer 3/4 like	#e83038	ITL34	Intratelencephalic projecting neurons, cortical layer 3/4 like	#e83038
GLUT	Glutamatergic neurons	#cb6751	IT-L4	Intratelencephalic projecting neurons, cortical layer 4	#ff7560	IT-L4-1	Intratelencephalic projecting neurons, cortical layer 4 - type 1	#ff7560
GLUT	Glutamatergic neurons	#cb6751	IT-L4	Intratelencephalic projecting neurons, cortical layer 4	#ff7560	IT-L4-2	Intratelencephalic projecting neurons, cortical layer 4 - type 2	#ba1504
GLUT	Glutamatergic neurons	#cb6751	IT-L4/5	Intratelencephalic projecting neurons, cortical layer 4/5 like	#ae001d	IT-L4/5-1	Intratelencephalic projecting neurons, cortical layer 4/5 like - type 1	#ae001d
GLUT	Glutamatergic neurons	#cb6751	IT-L4/5	Intratelencephalic projecting neurons, cortical layer 4/5 like	#ae001d	IT-L4/5-2	Intratelencephalic projecting neurons, cortical layer 4/5 like - type 2	#86493f
GLUT	Glutamatergic neurons	#cb6751	IT-L5	Intratelencephalic projecting neurons, cortical layer 5	#ffa179	IT-L5-1	Intratelencephalic projecting neurons, cortical layer 5 - type 1	#ffa179
GLUT	Glutamatergic neurons	#cb6751	IT-L5	Intratelencephalic projecting neurons, cortical layer 5	#ffa179	IT-L5-2	Intratelencephalic projecting neurons, cortical layer 5 - type 2	#ff8c4c
GLUT	Glutamatergic neurons	#cb6751	IT-L5	Intratelencephalic projecting neurons, cortical layer 5	#ffa179	IT-L5-3	Intratelencephalic projecting neurons, cortical layer 5 - type 3	#ca5400
GLUT	Glutamatergic neurons	#cb6751	IT-L5	Intratelencephalic projecting neurons, cortical layer 5	#ffa179	IT-L5-4	Intratelencephalic projecting neurons, cortical layer 5 - type 4	#774721
GLUT	Glutamatergic neurons	#cb6751	IT-L6-1	Intratelencephalic projecting neurons, cortical layer 6 - subclass 1	#b65f00	IT-L6-1-1	Intratelencephalic projecting neurons, cortical layer 6 - subclass 1 - type 1	#b65f00
GLUT	Glutamatergic neurons	#cb6751	IT-L6-1	Intratelencephalic projecting neurons, cortical layer 6 - subclass 1	#b65f00	IT-L6-1-2	Intratelencephalic projecting neurons, cortical layer 6 - subclass 1 - type 2	#ffa841
GLUT	Glutamatergic neurons	#cb6751	IT-L6-2	Intratelencephalic projecting neurons, cortical layer 6 - subclass 2	#f4bc71	IT-L6-2-1	Intratelencephalic projecting neurons, cortical layer 6 - subclass 2 - type 1	#f4bc71
GLUT	Glutamatergic neurons	#cb6751	IT-L6-2	Intratelencephalic projecting neurons, cortical layer 6 - subclass 2	#f4bc71	IT-L6-2-2	Intratelencephalic projecting neurons, cortical layer 6 - subclass 2 - type 2	#ac895c
GLUT	Glutamatergic neurons	#cb6751	IT-V1C	Intratelencephalic projecting neurons from primary visual cortex	#b18000	IT-V1C-1	Intratelencephalic projecting neurons from primary visual cortex - type 1	#b18000
GLUT	Glutamatergic neurons	#cb6751	IT-V1C	Intratelencephalic projecting neurons from primary visual cortex	#b18000	IT-V1C-2	Intratelencephalic projecting neurons from primary visual cortex - type 2	#d89e00
GLUT	Glutamatergic neurons	#cb6751	IT-V1C	Intratelencephalic projecting neurons from primary visual cortex	#b18000	IT-V1C-3	Intratelencephalic projecting neurons from primary visual cortex - type 3	#f3bf3d
GLUT	Glutamatergic neurons	#cb6751	L6B	Intratelencephalic projecting neurons, cortical layer 6B	#674f10	L6B_1	Intratelencephalic projecting neurons, cortical layer 6B - type 1	#674f10
GLUT	Glutamatergic neurons	#cb6751	L6B	Intratelencephalic projecting neurons, cortical layer 6B	#674f10	L6B_2	Intratelencephalic projecting neurons, cortical layer 6B - type 2	#cbb900
GLUT	Glutamatergic neurons	#cb6751	L5/6 NP	Near-projecting neurons	#959700	NP-1	Near-projecting neurons - type 1	#959700
GLUT	Glutamatergic neurons	#cb6751	L5/6 NP	Near-projecting neurons	#959700	NP-2	Near-projecting neurons - type 2	#c9cd24
GLUT	Glutamatergic neurons	#cb6751	L5/6 NP	Near-projecting neurons	#959700	NP-3	Near-projecting neurons - type 3	#738748
GLUT	Glutamatergic neurons	#cb6751	PRERC	Glutamatergic neurons from piriform cortex and entorhinal cortex	#8fb541	ERC-1	Glutamatergic neurons from entorhinal cortex - type 1	#bdd056
GLUT	Glutamatergic neurons	#cb6751	PRERC	Glutamatergic neurons from piriform cortex and entorhinal cortex	#8fb541	ERC-2	Glutamatergic neurons from entorhinal cortex - type 2	#c6cb89
GLUT	Glutamatergic neurons	#cb6751	PRERC	Glutamatergic neurons from piriform cortex and entorhinal cortex	#8fb541	PIR	Glutamatergic neurons from piriform cortex	#56711e
GLUT	Glutamatergic neurons	#cb6751	PRERC	Glutamatergic neurons from piriform cortex and entorhinal cortex	#8fb541	TP	Glutamatergic neurons from temporal pole (TP)	#8fb541
GLUT	Glutamatergic neurons	#cb6751	SUB	Granule neurons from subicular cortex	#c0ce72	SUB	Glutamatergic neurons from subicular cortex	#c0ce72
NonN	Non-neurons	#da8dc9	ACBGM	Bergmann glia	#2171cb	ACBGM		#2171cb
NonN	Non-neurons	#da8dc9	ASCNT	Non-telencephalon astrocytes	#6f8fd2	ASCNT-1	Non-telencephalon astrocytes - type 1	#6f8fd2
NonN	Non-neurons	#da8dc9	ASCNT	Non-telencephalon astrocytes	#6f8fd2	ASCNT-2	Non-telencephalon astrocytes - type 2	#0153c2
NonN	Non-neurons	#da8dc9	ASCNT	Non-telencephalon astrocytes	#6f8fd2	ASCNT-3	Non-telencephalon astrocytes - type 3	#abacff
NonN	Non-neurons	#da8dc9	ASCT	Telencephalon astrocytes	#968aff	ASCT-1	Telencephalon astrocytes - type 1	#968aff
NonN	Non-neurons	#da8dc9	ASCT	Telencephalon astrocytes	#968aff	ASCT-2	Telencephalon astrocytes - type 2	#742db3
NonN	Non-neurons	#da8dc9	ASCT	Telencephalon astrocytes	#968aff	ASCT-3	Telencephalon astrocytes - type 3	#b057df
NonN	Non-neurons	#da8dc9	EC	Endothelial cells	#7d5d8b	EC	Endothelial cells	#7d5d8b
NonN	Non-neurons	#da8dc9	MGC	Microglia	#773299	MGC-1	Microglia - type 1	#773299
NonN	Non-neurons	#da8dc9	MGC	Microglia	#773299	MGC-2	Microglia - type 2	#b28cbd
NonN	Non-neurons	#da8dc9	OGC	Oligodendrocytes	#e045c3	OGC-1	Oligodendrocytes - type 1	#f7abff
NonN	Non-neurons	#da8dc9	OGC	Oligodendrocytes	#e045c3	OGC-2	Oligodendrocytes - type 2	#fc80ff
NonN	Non-neurons	#da8dc9	OGC	Oligodendrocytes	#e045c3	OGC-3	Oligodendrocytes - type 3	#e045c3
NonN	Non-neurons	#da8dc9	OPC	Oligodendrocytes precursor cells	#ff77b7	COP	Committed oligodendrocytes cells	#a40088
NonN	Non-neurons	#da8dc9	OPC	Oligodendrocytes precursor cells	#ff77b7	OPC	Oligodendrocytes precursor cells	#ff77b7
NonN	Non-neurons	#da8dc9	SMC	Vascular smooth muscle cells	#9b556c	SMC	Vascular smooth muscle cells	#9b556c
NonN	Non-neurons	#da8dc9	PER	Pericytes-like, too few nuclei	#c7006e	PER	Pericytes-like, too few nuclei	#c7006e
