## Supplementary Tables for "A comparative atlas of single-cell chromatin accessibility in the human brain": Table S5 - Cell subclass annotation and marker genes.xlsx

### Sheet: hba.whole.anno.sum
Cell subclass	Cell subclass name	Cell subclass color	Maker gene loci	FDR	Jensen–Shannon similarity (1 - sqrt(Jensen–Shannon divergence))	Reference
BFEXA	GABAergic neurons from basal forebrain and extended amygdala	#5dc75d	DYDC2	1.66880708295696e-308	0.141645	-
			ANKRD34B	1e-310	0.131988	Siletti, et al.
			SIX3	1e-310	0.126456	Siletti, et al.
BNGA	GABAergic neurons from basal nuclei	#539e51	ANKRD34B	1e-310	0.164307	Siletti, et al.
			RGS13	1e-310	0.162585	-
			SYNDIG1L	1e-310	0.162506	-
CBGA	GABAergic-like neurons from cerebellum	#7fbb7a	LHX5	1e-310	0.290275	-
			LRRC38	2.54543405106696e-296	0.250474	Siletti, et al.
			TFAP2B	1e-310	0.225718	Siletti, et al.
CNGA	GABAergic neurons from cerebral nuclei	#23832c	NKX2-1	1e-310	0.230885	-
			SFTA3	1e-310	0.203376	-
			TAC3	8.63126382776357e-288	0.18234	Siletti, et al.
FOXP2	FOXP2+ GABAergic neurons from cerebral nuclei	#46e176	FOXP2	1e-310	0.092138	Siletti, et al.
			SIX3	1e-310	0.159897936866007	Siletti, et al.
			PENK	1e-310	0.133948	Siletti, et al.
LAMP5-1	LAMP5+ GABAergic neurons	#00ce80	LAMP5	1e-310	0.0805508	PMID: 34616062
			SLC10A4	1e-310	0.187494	Siletti, et al.
			ZAR1	4.18592303055888e-300	0.176127	-
LAMP5-2	LAMP5+ GABAergic neurons with LHX6+	#70a47c	LHX6	1e-310	0.142633	Siletti, et al.
MBGA	GABAergic neurons from midbrain	#8fd69e	GPRIN2	1e-310	0.12109	-
			NOS1	1e-310	0.0905606	Siletti, et al.
			ANKRD34B	1e-310	0.0764864	Siletti, et al.
MSN	Medium spiny neurons	#64d8cd	ADORA2A	4.42627868531827e-240	0.128961	Siletti, et al.
			DRD2	1e-310	0.125972	Siletti, et al.
			DACT2	1e-310	0.181408	Siletti, et al.
PVALB	PVALB+ GABAergic neurons	#019c99	ADAMTS17	1e-310	0.0944548	PMID: 34616062
			IZUMO1R	7.42361463647464e-307	0.147292	-
			CRHBP	1e-310	0.14196	Siletti, et al.
PV_ChCs	PVALB+ chandelier cells	#03afcf	NACC2	1e-310	0.135627490528946	-
			CRHBP	1e-310	0.121090335234373	Siletti, et al.
			DOCK7	3.04516652922409e-218	0.0561891	PMID: 27199673
SIGA	GABAergic neurons from Inferior colliculus and nearby nuclei - IC	#00d1f9	ISL1	6.44198107502297e-281	0.175133	Siletti, et al.
			NPNT	1e-310	0.118678	Siletti, et al.
			C11orf42	1e-310	0.117485	-
SNCG	SNCG+ GABAergic neurons	#00bcfa	ADARB2	1e-310	0.115324	PMID: 34616062
			SLC10A4	1e-310	0.0538044	Siletti, et al.
			CXCL14	1e-310	0.169851	PMID: 34616062
SST_CHODL	SST+ GABAergic neurons with CHODL+	#01a4f1	LHX6	1e-310	0.150376	Siletti, et al.
			CYP26A1	1e-310	0.147193	Siletti, et al.
			FLT3	1e-310	0.134478	-
SST	SST+ GABAergic neurons	#00609b	SST	2.209910816495e-219	0.219886	PMID: 34616062
			VAX1	1e-310	0.14488	-
			NXPH1	1e-310	0.0838601	PMID: 34616062
THMGA	GABAergic neurons from thalamus	#307edc	LHX5	1e-310	0.190354	Siletti, et al.
			TAL1	2.21519073662894e-301	0.191304	-
			GATA3	1e-310	0.17698	Siletti, et al.
VIP	VIP+ GABAergic neurons	#099dff	SLC10A4	1e-310	0.169852	Siletti, et al.
			NR2E1	1e-310	0.153555	Siletti, et al.
			ZAR1	4.18592303055888e-300	0.148311	-
AMY	Glutamatergic neurons from amygdala	#ec2e82	DSP	3.55624218985557e-294	0.154316	Siletti, et al.
			SLC17A6	1e-310	0.136516	PMID: 34616062
			TFAP2D	1.66880539388767e-308	0.135195	Siletti, et al.
CBGRC	Granule neurons from cerebellum	#88475c	GABRA6	8.188793403048e-178	0.0825083	PMID: 15466411
			ZIC4	1e-310	0.203309	PMID: 15895369
			CNPY1	1e-310	0.178884	-
CHO	Cholinergic neurons	#bd5378	CHAT	5.79283382291739e-89	0.143996	Siletti, et al.
			TFAP2D	1.66880539388767e-308	0.183549	Siletti, et al.
			NEUROD1	1e-310	0.136271	-
L6 CT	L6 corticothalamic (CT) projection neurons	#ee7ea2	FEZF2	1e-310	0.122966	PMID: 34616062
			VWA2	1e-310	0.121761	Siletti, et al.
			FGF6	1e-310	0.120428	-
L5 ET	Extratelencephalic projecting neurons	#bd7580	FEZF2	1e-310	0.10756	Siletti, et al.
			PRSS16	1e-310	0.121862	-
			SULF2	5.16214972177555e-283	0.124967	-
IT-L2/3	Intratelencephalic projecting neurons, cortical layer 2/3	#ff7985	CUX2	1e-310	0.100722	PMID: 34616062
			ADCYAP1	1e-310	0.133114	-
			OR2S2	6.8031274964518e-287	0.122544	-
IT-L3/4	Intratelencephalic projecting neurons, cortical layer 3/4 like	#e83038	CCDC168	1e-310	0.183637	Siletti, et al.
			ADCYAP1	1e-310	0.135649	-
			TNNT2	1e-310	0.135377	Siletti, et al.
IT-L4	Intratelencephalic projecting neurons, cortical layer 4	#ff7560	RORB	1e-310	0.108094	PMID: 34616062
			GJD4	1e-310	0.121174	-
			SNTN	1.67112215900919e-308	0.125627	-
IT-L4/5	Intratelencephalic projecting neurons, cortical layer 4/5 like	#ae001d	OR51B2	2.82872452740144e-253	0.177714	-
			CRH	1e-310	0.110747	Siletti, et al.
			OR52J3	2.98590927622453e-270	0.151605	-
IT-L5	Intratelencephalic projecting neurons, cortical layer 5	#ffa179	KCNJ8	1e-310	0.116428	-
			LRRK1	1e-310	0.109602	-
			RORB	1e-310	0.10659	PMID: 34616062
IT-L6-1	Intratelencephalic projecting neurons, cortical layer 6 - subclass 1	#b65f00	NEUROD6	1e-310	0.115089	PMID: 34004146
			CCR9	6.31532952320522e-308	0.108347	-
			ADCYAP1	1e-310	0.105037	-
IT-L6-2	Intratelencephalic projecting neurons, cortical layer 6 - subclass 2	#f4bc71	NTNG2	1e-310	0.144218	Siletti, et al.
			CUX1	1e-310	0.130843	PMID: 34616062
			GJD4	1e-310	0.133812	-
IT-V1C	Intratelencephalic projecting neurons from primary visual cortex	#b18000	HTR1B	1e-310	0.109966	-
			TRPC3	1e-310	0.10533	Siletti, et al.
			VIPR2	1e-310	0.0992808	Siletti, et al.
L6B	Intratelencephalic projecting neurons, cortical layer 6B	#674f10	CYP26A1	1e-310	0.131376	-
			KRT17	3.91301180806595e-86	0.121548	Siletti, et al.
			CTGF	1e-310	0.109148	PMID: 34616062
L5/6 NP	Near-projecting neurons	#959700	BARX2	1.12878023756139e-284	0.183494	Siletti, et al.
			CDCP1	1e-310	0.148539	Siletti, et al.
			TSHZ2	1e-310	0.105352	PMID: 34616062
PRERC	Glutamatergic neurons from piriform cortex and entorhinal cortex	#8fb541	ADCYAP1	1e-310	0.112052	-
			SLC17A6	1e-310	0.103754	PMID: 34616062
			TGM6	1e-310	0.0940554	-
SUB	Glutamatergic neurons from subicular cortex	#c0ce72	GRP	1e-310	0.171573	Siletti, et al.
			NPY2R	1e-310	0.149315	-
			PROX1	1e-310	0.142078	PMID: 22791897
ACBGM	Bergmann glia	#2171cb	C5orf38	1.66880799918839e-308	0.291364	-
			PAX3	1e-310	0.286183	Siletti, et al.
			IRX2	1e-310	0.276015	-
ASCNT	Non-telencephalon astrocytes	#6f8fd2	GJB6	2.97272470714063e-228	0.298048	Siletti, et al.
			IRX1	1e-310	0.207193	-
			GFAP	2.56004095843911e-252	0.224486	Siletti, et al.
ASCT	Telencephalon astrocytes	#968aff	AQP4	1e-310	0.115271	Siletti, et al.
			GJB6	2.97272470714063e-228	0.254377	Siletti, et al.
			PRDM16	1e-310	0.162889	Siletti, et al.
EC	Endothelial cells	#7d5d8b	VIM	1e-310	0.155679	Siletti, et al.
			SELL	4.43910349595629e-204	0.237135	-
			RHOH	1e-310	0.136797	-
MGC	Microglia	#773299	DOCK8	5.21869635769269e-207	0.124977	PMID: 34616062
			CX3CR1	9.48978151922008e-308	0.323691	Siletti, et al.
			FYB1	1e-310	0.111668	Siletti, et al.
OGC	Oligodendrocytes	#e045c3	MAG	1.76998915753491e-166	0.349304	Siletti, et al.
			SOX10	1e-310	0.323413	PMID: 20229602
			ST18	1e-310	0.082786	PMID: 34616062
OPC	Oligodendrocytes precursor cells	#ff77b7	PDGFRA	1e-310	0.106905	PMID: 34616062
			GPR17	1.66882015997029e-308	0.308027	Siletti, et al.
			OLIG2	1e-310	0.22674	Siletti, et al.
SMC	Vascular smooth muscle cells	#9b556c	ACTA2	1e-310	0.0637759	Siletti, et al.
			GFI2	3.04274238761463e-225	0.2477	-
			RUNX3	3.03119219519814e-257	0.218309	-
