## Supplementary Tables for "A comparative atlas of single-cell chromatin accessibility in the human brain": Table S9 - The cis regulatory modules and the cell subclasses.xlsx

### Sheet: association
	AMY	PRERC	IT-L2/3	IT-L3/4	IT-L4	IT-L4/5	IT-L5	IT-L6-1	IT-L6-2	IT-V1C	CT	L6B	NP	ET	SUB	CBGRC	SST-CHODL	SST	PVALB	PV-ChCs	VIP	SNCG	LAMP5-1	LAMP5-2	FOXP2	BNGA	SIGA	BFEXA	MSN	CBGA	CNGA	CHO	MBGA	THMGA	ASCT	ASCNT	ACBGM	MGC	OPC	OGC	EC	SMC
M1	0.0948555	0.0643476	0.0643177	0.0799911	0.0867679	0.0722249	0.0637338	0.0616921	0.0978654	0.0509478	0.0935109	0.0912482	0.0994681	0.0469328	0.0439959	0.0923317	0.117153	0.201683	0.135654	0.176753	0.170775	0.12538	0.137263	0.174072	0.108606	0.088846	0.0678897	0.0947538	0.0530556	0.0943096	0.138432	0.146002	0.0728481	0.140784	0.29463	0.331458	0.290972	0.03316	0.150277	0.24152	0	0.0106246
M2	0.839227	0.221976	0	0	0	0	0	0.0192118	0	0	0	0	0	0	0	0	0	0.0137184	0	0.00236572	0	0	0	0.0164795	0	0	0	0	0.00734798	0	0	0	0.0713457	0	0	0	0	0	0	0	0	0
M3	0	0.60806	0.387837	0	0	0	0.0647583	0	0.0062541	0	0.0090641	0	0	0	0	0	0	0	0	0	0	0.0472374	0	0.000635473	0	0	0	0	0	0	0	0	0	0	0.0209361	0	0	0	0	0	0	0
M4	0	0	0	0.781852	0	0	0	0	0	0	0	0	0	0	0	0	0	0	0	0	0	0	0	0	0	0	0	0	0	0	0	0	0	0	0.000412628	0	0	0	0	0	0	0
M5	0.000167269	0	0.0162124	0	0.700024	0.337968	0	0	0	0.018576	0.0033125	0.00695236	0.0196058	0	0	0	0	0.0227485	0	0.00758744	0	0	0	0	0	0	0	0	0	0	0.00818261	0	0	0	0	0	0	0	0	0	0	0
M6	0	0.00943825	0	0	0	0.467059	0.489155	0.193185	0	0	0.0209411	0	0.00260361	0	0	0	0.00437466	0	0.00112322	0	0	0	0	0	0.00258936	0	0	0	0.00519659	0	0	0	0	0	0	0	0	0	0.00493162	0	0	0
M7	0.0142528	0	0.2497	0.0139231	0	0	0	0.365523	0.0235932	0	0	0	0.00529226	0	0	0	0	0	0	0	0	0	0	0	0.00067795	0	0	0	0	0	0.000368444	0	0	0	0	0	0	0.0020373	0	0	0	0
M8	0	0.00984705	0	0.0182845	0	0.120482	0	0.106299	0.820072	0.0863813	0	0.0485273	0	0.00126482	0	0	0	0	0.0224013	0	0	0	0	0	0	0	0	0	0	0	0	0	0.0259956	0	0	0	0	0	0.000801173	0	0	0
M9	0.00477338	0	0.262317	0.0687647	0.198753	0	0.2525	0	0.019195	0.708481	0.02417	0	0	0	0	0	0.00138374	0	0.0803486	0	0.0314727	0	0.0229167	0	0.00134376	0	0	0	0.00457198	0	0	0	0.000738838	0	0	0.00229465	0	0	0.000101959	0	0	0
M10	0	0.0333351	0	0	0	0	0	0.169739	0	0.00581542	0.798902	0.0912035	0.00666473	0	0	0	0	0	0	0	0	0	0	0	0	0	0	0	0	0	0	0	0	0	0	0	0	0	0	0	0	0
M11	0	3.19642e-05	0	0	0.00819166	0	0.0937953	0.0491073	0.0151131	0	0	0.732696	0	0	0	0	0	0	0	0	0	0.00414877	0	0.00538644	0	0	0	0	0	0	0	0	0.0224943	0	0	0	0	0	0	0	0	0
M12	0	0.0151362	0	0.00304628	0.00626334	0	0.00948221	0	0.00404961	0	0.0074297	0	0.858885	0	0	0	0	0	0	0	0	0	0	0.000594122	0	0	0	0	0	0	0	0	0.0630826	0	0	0	0	0	0	0	0	0
M13	0.000610328	0	0.00250747	0.00727851	0	0	0.0241955	0	0	0	0.0264875	0	0	0.951802	0	0	0	0	0	0	0	0	0	0	0.0065776	0	0	0	0	0	0	0	0	0	0	0	0	0	3.57646e-05	0	0	0
M14	0.0289862	0	0.00571972	0.0113428	0	0	0	0	0.00295345	0	0.0108141	0	0	0	0.956004	0	6.69729e-07	0	0	0	0.0542425	0	0.0237443	0	0.00964149	0	0	0	0	0	0.012261	0	0	0	0.000491728	0	0	0	0.00303869	0	0	0
M15	0	0	0	0	0	0	0	0	0	0.000982409	0	0	0.000637669	0	0	0.907668	0	0	0	0	0.00962148	0	0	0	0	0	0	0	0	0	0	0	0.00289292	0	0.00342974	0	0	0	0	0	0	0
M16	0.00272127	0	0	0.00572215	0	0	0	0	0	0	0	0	0	0	0	0	0.86317	0.147235	0	0	0	0.0793672	0	0.0434867	0	0	0	0	0	0	0	0	0.0830493	0	0	0.0071084	0	0	0	0	0	0
M17	0	0	0	0	0	0	0	0	0	0	0	0	0	0	0	0	0	0.542462	0.310365	0	0.00336898	0	0	0	0	0	0	0	0	0	0	0	0.0351671	0	0	0	0	0	0	0	0	0
M18	0	0.0150024	0	0	0	0	0	0.0117348	0	0.0120281	0	0	0	0	0	0	0.0139186	0	0.350746	0.764587	0.021975	0	0	0.00957063	0	0	0	0	0	0	0	0	0.0154454	0	0	0	0	0	0	0	0	0
M19	0	0	0	0	0	0	0	0	0	0.000865193	0	0	0	0	0	0	0	0.00847245	0	0.0164815	0.681412	0.249299	0	0.0283077	0	0	0	0	0	0	0.0245365	0	0.00887736	0	0.00372085	0	0	0	0.000804796	0	0	0
M20	0	0	0	0	0	0	0	0.00017855	0	0	0	0	0	0	0	0	0	0	0	0	0	0.422241	0.63588	0	0	0	0	0	0	0	0.0010227	0	0	0	0.021921	0	0	0	0	0	0	0
M21	0	0.000875896	0	0	0	0	0	0	0	0	0	0	0	0	0	0	0	0.00608354	0	0.0173656	0.0252393	0	0.180197	0.68305	0	0	0	0	0	0	0.00691195	0	0.00909913	0	0.00500994	0	0	0	0	0	0	0
M22	0	0.00130208	0	0.000368301	0	0	0	0	0	0.0278918	0	0.00818953	0	0	0	0	0	0	0	0	0	0.0134805	0	0.00762652	0.835159	0	0	0	0.0115706	0	0	0	0.0601935	0	0	0	0	0	0	0	0	0
M23	0	0	0	0	0	0	0	0	0	0	0	0	0	0	0	0	0	0	0	0	0	0	0	0	0	0.911154	0	0	0.0223933	0	0	0	0.00269969	0	0	0	0	0	0	0	0	0
M24	0	0	0	0	0	0	0	0	0.001986	0	0	0	0	0	0	0	0	0.0222296	0	0	0	0.00187617	0	0	0.00566019	0	0.93211	0	0	0	0	0	0.0686298	0	0	0	0	0	0	0	0	0
M25	0	0.00323931	0	0	0	0	0	0	0	0	0	0	0	0	0	0	0	0.00458489	0	0	0	0.0154383	0	0.0007365	0.0116413	0	0	0.879006	0.037601	0	0	0	0.0720605	0	0	0	0	0	0	0	0	0
M26	0.0144061	0	0.0113886	0	0	0	0	0	0.00727488	0	0.00536841	0.00664747	0.00664807	0	0	0	0	0.0173636	0	0.00336276	0.00189348	0	0	0	0.0181036	0	0	0.0262401	0.84129	0	0.00610999	0	0	0	0.00835311	0	0	0	0	0	0	0
M27	0	0.0144122	0	0.00179365	0	0	0	0.0097841	0	0.0308071	0	0	0	0	0	0	0	0	0	0	0	0	0	0	0	0	0	0	0	0.90569	0	0	0.103855	0	0	0.000273649	0	0	0.000293265	0	0	0
M28	0	0	0	0.0045642	0	0	0	0	0	0.0142628	0	0	0	0	0	0	0	0	0.0726644	0	0	0	0	0.0236329	0	0	0	0	0.00454886	0	0.788398	0	0.130666	0	0	0	0	0	0.00110548	0	0	0
M29	0	0.000212521	0	0	0	0	0.00238036	0	0	0	0	0	0	0	0	0	0	0.0134178	0	0.0089373	0	0.0173284	0	0.00170326	0	0	0	0	0	0	0.00187573	0.853998	0	0	0.00822279	0	0	0	0	0	0	0
M30	0	0.000347325	0	0	0	0	0	0	0	0.00850875	0	0	0	0	0	0	0	0	0.00302341	0	0	0.0133507	0	0.000184601	0	0	0	0	0	0	0	0	0.0557151	0.859216	0	0	0	0	0	0	0	0
M31	0	0	0	0	0	0	0	0	0	0.00831082	0	0.00238586	0	0	0	0	0	0	0.000931526	0	0	0.00258968	0	0	0	0	0	0	0	0	0	0	0.0173304	0	0.610676	0.549037	0	0	0	0	0	0
M32	0	0	0	0	0	0.000777598	0	0	0	0	0	0.00267195	0	0	0	0	0	0	0.00146489	0	0	0	0	0	0	0	0	0	0	0	0	0	0	0	0.00350618	0.0151738	0.709028	0	0.00255944	0	0	0
M33	0	0.000339453	0	0	0	0.00111465	0	0.00338797	0	0.0110665	0	0.00344165	0	0	0	0	0	0	0.0161955	0	0	0.00335221	0	0.00262838	0	0	0	0	0.00448175	0	0	0	0.0214931	0	0.0102624	0.000784403	0	0.935176	0.000446192	0	0	0
M34	0	0	0	0	0	0	0	0.00171386	0	0	0	0	0	0	0	0	0	0	0	0.00255967	0	0.00119472	0	0	0	0	0	0	0	0	0.0119009	0	0.0117674	0	0	0.00419816	0	0	0.835604	0	0	0
M35	0	0	0	0	0	0.000373094	0	0.000202369	0	0.0040498	0	0.00227815	0	0	0	0	0	0	0.000965599	0	0	0	0	0	0	0	0	0	0.00214245	0	0	0	0.0175968	0	0	0.0896713	0	2.87965e-07	0	0.75848	0	0
M36	0	0.00103864	0	0	0	0	0	0.000906291	0	0.000806769	0	0	0	0	0	0	0	0	0	0	0	0.00142035	0	0.00105786	0	0	0	0	0	0	0	0	0.0053106	0	0	0	0	0.0120247	0	0	1	0.00225
M37	0	0.00105824	0	0.00306873	0	0	0	0.00733469	0.00164292	0.0102184	0	0.00375749	0.000195257	0	0	0	0	0	0.00411688	0	0	0.00229542	0	0.000847343	0	0	0	0	0.0057999	0	0	0	0.0216457	0	0.00842785	0	0	0.0176014	0	0	0	0.987125
	The values repersent the the contribution of cell subclass to each module

### Sheet: Sheet1
AMY
PRERC
ITL23
ITL34
ITL4
ITL45
ITL5
ITL6_1
ITL6_2
ITV1C
CT
L6B
NP
ET
SUB
CBGRC
SST_CHODL
SST
PVALB
PV_ChCs
VIP
SNCG
LAMP5
LAMP5_LHX6
FOXP2
BNGA
SIGA
BFEXA
MSN
CBGA
CNGA
CHO
MBGA
THMGA
ASCT
ASCNT
ACBGM
MGC
OPC
OGC
EC
SMC
