## Supplementary Tables for "A comparative atlas of single-cell chromatin accessibility in the human brain": Table S13 - Association modules of enhancer-gene pairs with RNA-ATAC matched cell subclasses..xlsx

### Sheet: nmfPosPmat.subclass.r27n10.norm
	AMY	ITL23	ITL4	ITL5	ITL6_1	ITL6_2	CT	L6B	NP	CBGRC	THMGA	SIGA	BFEXA	MSN	FOXP2	SST	PVALB	PV_ChCs	VIP	SNCG	LAMP5	LAMP5_LHX6	ASCT	ACBGM	MGC	OPC	OGC
M1	0.202136	0.124374	0.213499	0.0869343	0.151053	0.178847	0.187797	0.088482	0.116114	0.0211852	0.076925	0.0678713	0.157762	0.093752	0.129275	0.290547	0.209056	0.25144	0.185501	0.128238	0.175721	0.179883	0.00603115	0.00101578	0.00210884	0.0484768	0.0141432
M2	0.732909	0.00848346	0	0	0.000113747	0	0	0	0	0	0	0	0	0	0	0	0	0	0	0.0185829	0	0.0148891	9.62923e-05	0	0	0	0
M3	0.0507148	0.703949	0.0136431	0.0273669	0	0	0.0332711	0.0170161	0	0	0	0	0	0.00442936	0	0.0192455	0	0	0.0101384	0	0.0034141	0	0	0	0.00242134	0	8.04354e-05
M4	0	0.00673449	0.698754	0.0144964	0	0	0	0	0	0	0	0	0	0	0	0.00193491	0	0	0.00876029	0	0	0	9.24227e-05	0	0.00483315	0	0.000769676
M5	0	0	0.0342026	0.795704	0.0666486	0	0.0176705	0	0	0	0	0	0	0	0	0.00431493	0	0	0	0	0	0	0	0	0	0	0
M6	0	0.0983668	0.00512721	0.0194282	0.720407	0.0269187	0	0	0	0	0	0	0	0	0	0	0	0	0	0	0	0	0.000505475	0	0	0	0
M7	0	0.0194888	0.0145833	0	0.0234158	0.782774	0.00438422	0.00203492	0.00360433	0	0	0	0	0	0	0	0	0	0	0	0	0	0	0	0	0	0
M8	0	0	0	0.0052089	0.0383624	0.0114597	0.634184	0.0140437	0	0	0	0	0	0	0	0	0	0	0	0	0	0	0	0	0	0	0
M9	0	0	0	0.027047	0	0	0.0741891	0.86212	0	0	0	0	0	0	0	0	0.0131876	0	0	0	0	0	0	0	0	0	0
M10	0	0.014978	0.0189077	0.0182881	0	0	0.0407298	0.0151608	0.877651	0	0	0	0	0	0.00360431	0	0	0	0	0.000950444	0	0	0	0	0	0	0
M11	0	0	0	0	0	0	0	0	0	0.964531	0	0	0	0	0	0	0	0	0.0081553	0	0	0	0.00822588	0	0.00505179	0.00466654	0.00285663
M12	0	0	0	0	0	0	0	0	0	0	0.923075	0	0	0	0	0	0	0	0	0.0192681	0	0.00496801	0.00553646	0	0	0	0
M13	0	0.00766729	0	0	0	0	0	0	0.00263042	0	0	0.932129	0	0	0.0358994	0	0	0	0	0.0079946	0	0.000442478	0	0	0	0	0
M14	0	0	0	0	0	0	0	0	0	0	0	0	0.834616	0.0299566	0	0	0	0	0	0.0139847	0	0.00477984	0.000240508	0	0.000948581	0	0
M15	0.0142397	0	0	0	0	0	0.000985684	0	0	0	0	0	0.007622	0.830021	0	0.0142	0	0	0.00560256	0	0	0	0	0	0.00145631	0	0
M16	0	0.00788101	0.0012837	0	0	0	0.00678862	0.00114267	0	0	0	0	0	0.0381695	0.831221	0	0.00158097	0	0	0.00542957	0	0.00622179	0	0	0	0	0
M17	0	0	0	1.25316e-05	0	0	0	0	0	0	0	0	0	0	0	0.63878	0.0347724	0	0	0.0254825	0	0.0391782	0	0	0	0	0
M18	0	0	0	0.00539563	0	0	0	0	0	0	0	0	0	0	0	0.0309779	0.707092	0	0	0	0	0	0	0	0	0	0
M19	0	0.00143685	0	0	0	0	0	0	0	0	0	0	0	0	0	0	0.0343106	0.74856	0	0.000742069	0	0.0452165	0	0	0	0	0
M20	0	0.00241777	0	0	0	0	0	0	0	0	0	0	0	0	0	0	0	0	0.752939	0.199759	0	0.0326418	0	0	0	0	0
M21	0	0	0	0.000118042	0	0	0	0	0	0	0	0	0	0	0	0	0	0	0	0.55055	0.494263	0	0	0	0	0	0.000467328
M22	0	0	0	0	0	0	0	0	0	0	0	0	0	0	0	0	0	0	0.0286301	0	0.326602	0.648221	0	0	0.00135005	0	0
M23	0	0.00422234	0	0	0	0	0	0	0	0	0	0	0	0	0	0	0	0	0	0.00913341	0	0	0.916538	0	0.000575983	0	0
M24	0	0	0	0	0	0	0	0	0	0.00465976	0	0	0	0	0	0	0	0	0	0.00310204	0	0	0.0288881	0.998984	0.00438346	0.0111821	0.00748564
M25	0	0	0	0	0	0	0	0	0	0.00529416	0	0	0	0.00367118	0	0	0	0	0	0.00965585	0	0.0104669	0.00848158	0	0.958183	0.00895186	0.00650621
M26	0	0	0	0	0	0	0	0	0	0	0	0	0	0	0	0	0	0	0	0.00709046	0	0.00426511	0.0135823	0	0.000107272	0.901547	1.44689e-06
M27	0	0	0	0	0	0	0	0	0	0.0043304	0	0	0	0	0	0	0	0	0.000274015	3.62814e-05	0	0.00882607	0.0117816	0	0.0185806	0.025176	0.967689
	The values repersent the the contribution of cell subclass to each module

### Sheet: Sheet1
AMY
ITL23
ITL4
ITL5
ITL6_1
ITL6_2
CT
L6B
NP
CBGRC
THMGA
SIGA
BFEXA
MSN
FOXP2
SST
PVALB
PV_ChCs
VIP
SNCG
LAMP5
LAMP5_LHX6
ASCT
ACBGM
MGC
OPC
OGC
