## Supplementary Tables for "A comparative atlas of single-cell chromatin accessibility in the human brain": Table S25 - List and references of genome-wide association studies.xlsx

### Sheet: Sheet1
Traits	Authors	Title	Journal	Date	DOI
Alcohol Usage	Schumann, G. et al.	KLB is associated with alcohol drinking, and its gene product β-Klotho is necessary for FGF21 regulation of alcohol preference	Proc Natl Acad Sci U S A	2016	10.1073/pnas.1611243113
Alzheimer's Disease	Jansen, I. E. et al.	Genome-wide meta-analysis identifies new loci and functional pathways influencing Alzheimer's disease risk	Nature Genetics	2019	10.1038/s41588-018-0311-9
Anorexia Nervosa	Watson, H. J. et al.	Genome-wide association study identifies eight risk loci and implicates metabo-psychiatric origins for anorexia nervosa.	Nature Genetics	2019	10.1038/s41588-019-0439-2
Attention Deficit Hyperactivity Disorder	Demontis, D. et al.	Discovery of the first genome-wide significant risk loci for attention deficit/hyperactivity disorder.	Nature Genetics	2019	10.1038/s41588-018-0269-7
Autism Spectrum Disorder	Grove, J. et al.	Identification of common genetic risk variants for autism spectrum disorder	Nature Genetics	2019	10.1038/s41588-019-0344-8
Bipolar Disorder	Hou, L. et al.	Genome-wide association study of 40,000 individuals identifies two novel loci associated with bipolar disorder.	Hum Mol Genet	2016	10.1093/hmg/ddw181
Chronotype	Jones, S. E. et al.	Genome-wide association analyses of chronotype in 697,828 individuals provides insights into circadian rhythms	Nature Communications	2019	10.1038/s41467-018-08259-7
Educational Attainment	Okbay, A. et al.	Genome-wide association study identifies 74 loci associated with educational attainment.	Nature	2016	10.1038/nature17671
Extraversion	van den Berg, S. M. et al.	Meta-analysis of Genome-Wide Association Studies for Extraversion: Findings from the Genetics of Personality Consortium	Behav Genet	2016	10.1007/s10519-015-9735-5
Insomnia	Jansen, P. R. et al.	Genome-wide analysis of insomnia in 1,331,010 individuals identifies new risk loci and functional pathways.	Nature Genetics	2019	10.1038/s41588-018-0333-3
Intelligence	Savage, J. E. et al.	Genome-wide association meta-analysis in 269,867 individuals identifies new genetic and functional links to intelligence.	Nature Genetics	2018	10.1038/s41588-018-0152-6
Major Depressive Disorder	Wray, N. R. et al.	Genome-wide association analyses identify 44 risk variants and refine the genetic architecture of major depression	Nature Genetics	2018	10.1038/s41588-018-0090-3
Multiple sclerosis	International Multiple Sclerosis Genetics Consortium	Multiple sclerosis genomic map implicates peripheral immune cells and microglia in susceptibility	Science	2019	10.1126/science.aav7188
Neuroticism	Luciano, M. et al.	Association analysis in over 329,000 individuals identifies 116 independent variants influencing neuroticism.	Nature Genetics	2018	10.1038/s41588-017-0013-8
Posttraumatic Stress Disorder	The Psychiatric Genomics Consortium Posttraumatic Stress Disorder Workgroup	The Psychiatric Genomics Consortium Posttraumatic Stress Disorder Workgroup: Posttraumatic Stress Disorder Enters the Age of Large-Scale Genomic Collaboration	Neuropsychopharmacology	2015	10.1038/npp.2015.118
Schizophrenia	Schizophrenia Working Group of the Psychiatric Genomics Consortium	Biological insights from 108 schizophrenia-associated genetic loci.	Nature	2014	10.1038/nature13595
Sleep Duration	Jones, S. E. et al.	Genome-Wide Association Analyses in 128,266 Individuals Identifies New Morningness and Sleep Duration Loci.	PLoS Genet	2016	10.1371/journal.pgen.1006125
Tiredness	Deary, V. et al.	Genetic contributions to self-reported tiredness.	Mol Psychiatry	2018	10.1038/mp.2017.5
Tobacco use disorder	Zhou, W. et al.	Efficiently controlling for case-control imbalance and sample relatedness in large-scale genetic association studies. (ftp://share.sph.umich.edu/UKBB_SAIGE_HRC/, Phenotype code: 318)	Nature Genetics	2018	10.1038/s41588-018-0184-y
